# *Bacillus velezensis* SQR9 sways the rhizosphere community and its sociality toward cooperation and plant growth promotion

**DOI:** 10.1101/2022.10.11.511700

**Authors:** Yan Liu, Zhihui Xu, Weibing Xun, Polonca Stefanic, Tianjie Yang, Youzhi Miao, Nan Zhang, Ruifu Zhang, Qirong Shen, Ines Mandic-Mulec

**Affiliations:** Jiangsu Provincial Key Lab of Solid Organic Waste Utilization, Jiangsu Collaborative Innovation Center of Solid Organic Wastes, Educational Ministry Engineering Center of Resource-Saving Fertilizers, The Key Laboratory of Plant Immunity, Nanjing Agricultural University, 210095 Nanjing, Jiangsu, Peoples R China; Department of Microbiology, Biotechnical Faculty, University of Ljubljana, 1000 Ljubljana, Slovenia

## Abstract

According to the Lotka-Volterra competition model, intraspecific competition in plant-associated microbial communities should be stronger than interspecific competition. However, there is limited information on whether microbial communities follow this pattern and how disturbance by a newcomer affects them. Given the increasing popularity of probiotics, filling this knowledge gap could help guide future coexistence research. Here, we show that inoculation with a known probiotic, *B. velezensis* SQR9 shifts species co-occurrence patterns by decreasing the diversity of more distant species and promoting the growth of more closely related species, especially within the *Bacillus* community. By testing the sociality of *Bacillus* rhizosphere isolates, we then demonstrated that SQR9 increases the frequency of cooperative interactions in the *Bacillus* community, which may contribute to the promotion of plant growth. Finally, we provide an ecosystem framework comprising the strain’s genetic relatedness, metabolic niche space and social compatibility for the efficient and reliable assembly of *Bacillus* consortia. These findings shed new light on the ecological mechanisms underlying the beneficial effects of probiotics on host fitness.
