## Supplemental Table S3 for "*Bacillus velezensis* SQR9 sways the rhizosphere community and its sociality toward cooperation and plant growth promotion"

### Sheet: SS
	1_SS	2_SS	3_SS	4_SS	5_SS	6_SS	7_SS	8_SS	9_SS	10_SS	11_SS	12_SS	13_SS	14_SS	15_SS	16_SS	17_SS	18_SS	19_SS	20_SS	21_SS	22_SS	23_SS	24_SS	25_SS	26_SS	27_SS	28_SS	29_SS	30_SS
1_SS	Merge	Boundary	Boundary	Boundary	Intermediate	Intermediate	Intermediate	Boundary	Boundary	Intermediate	Intermediate	Merge	Merge	Boundary	Intermediate	Intermediate	Boundary	Boundary	Intermediate	Boundary	Boundary	Boundary	Intermediate	Boundary	Boundary	Boundary	Intermediate	Boundary	Intermediate	Merge
2_SS		Merge	Merge	Merge	Merge	Boundary	Boundary	Intermediate	Boundary	Boundary	Boundary	Merge	Merge	Boundary	Boundary	Boundary	Intermediate	Boundary	Merge	Boundary	Intermediate	Boundary	Boundary	Boundary	Boundary	Boundary	Boundary	Intermediate	Boundary	Merge
3_SS			Merge	Merge	Merge	Boundary	Boundary	Intermediate	Boundary	Boundary	Boundary	Merge	Merge	Boundary	Boundary	Boundary	Boundary	Intermediate	Merge	Intermediate	Boundary	Boundary	Boundary	Boundary	Boundary	Boundary	Boundary	Boundary	Boundary	Merge
4_SS				Merge	Merge	Boundary	Boundary	Boundary	Intermediate	Boundary	Boundary	Merge	Merge	Boundary	Boundary	Boundary	Boundary	Intermediate	Merge	Boundary	Boundary	Boundary	Boundary	Boundary	Boundary	Boundary	Boundary	Boundary	Intermediate	Merge
5_SS					Merge	Merge	Merge	Merge	Merge	Merge	Merge	Boundary	Boundary	Merge	Merge	Merge	Merge	Merge	Merge	Merge	Merge	Merge	Merge	Intermediate	Merge	Merge	Merge	Merge	Merge	Merge
6_SS						Merge	Boundary	Boundary	Intermediate	Boundary	Boundary	Merge	Merge	Boundary	Boundary	Boundary	Intermediate	Boundary	Merge	Boundary	Boundary	Intermediate	Boundary	Boundary	Boundary	Boundary	Boundary	Intermediate	Intermediate	Merge
7_SS							Merge	Intermediate	Boundary	Boundary	Boundary	Merge	Merge	Boundary	Boundary	Boundary	Intermediate	Boundary	Merge	Boundary	Intermediate	Boundary	Boundary	Boundary	Boundary	Boundary	Boundary	Intermediate	Boundary	Merge
8_SS								Merge	Boundary	Boundary	Intermediate	Merge	Merge	Intermediate	Boundary	Intermediate	Boundary	Boundary	Merge	Boundary	Boundary	Boundary	Boundary	Boundary	Intermediate	Intermediate	Intermediate	Boundary	Boundary	Merge
9_SS									Merge	Intermediate	Boundary	Merge	Merge	Intermediate	Intermediate	Intermediate	Boundary	Boundary	Merge	Boundary	Boundary	Boundary	Intermediate	Intermediate	Boundary	Intermediate	Boundary	Boundary	Boundary	Merge
10_SS										Merge	Boundary	Merge	Merge	Boundary	Boundary	Boundary	Boundary	Intermediate	Merge	Intermediate	Boundary	Boundary	Boundary	Boundary	Boundary	Boundary	Boundary	Boundary	Intermediate	Merge
11_SS											Merge	Merge	Merge	Boundary	Boundary	Boundary	Intermediate	Boundary	Merge	Boundary	Boundary	Intermediate	Boundary	Boundary	Boundary	Boundary	Boundary	Intermediate	Boundary	Merge
12_SS												Merge	Merge	Merge	Merge	Merge	Merge	Merge	Merge	Merge	Merge	Merge	Merge	Merge	Merge	Intermediate	Merge	Merge	Merge	Merge
13_SS													Merge	Merge	Merge	Merge	Merge	Merge	Merge	Merge	Merge	Intermediate	Merge	Merge	Intermediate	Merge	Merge	Merge	Merge	Merge
14_SS														Merge	Boundary	Boundary	Boundary	Boundary	Merge	Boundary	Boundary	Boundary	Boundary	Boundary	Boundary	Boundary	Boundary	Intermediate	Boundary	Merge
15_SS															Merge	Boundary	Intermediate	Boundary	Merge	Boundary	Boundary	Boundary	Boundary	Boundary	Boundary	Boundary	Boundary	Boundary	Intermediate	Merge
16_SS																Merge	Boundary	Intermediate	Merge	Boundary	Boundary	Boundary	Boundary	Boundary	Boundary	Boundary	Boundary	Boundary	Boundary	Merge
17_SS																	Merge	Boundary	Merge	Boundary	Intermediate	Boundary	Intermediate	Boundary	Boundary	Intermediate	Intermediate	Boundary	Boundary	Merge
18_SS																		Merge	Merge	Boundary	Boundary	Boundary	Boundary	Intermediate	Intermediate	Boundary	Intermediate	Boundary	Boundary	Merge
19_SS																			Merge	Intermediate	Merge	Merge	Intermediate	Merge	Merge	Merge	Merge	Merge	Merge	Merge
20_SS																				Merge	Merge	Boundary	Boundary	Intermediate	Boundary	Boundary	Intermediate	Boundary	Boundary	Merge
21_SS																					Merge	Boundary	Boundary	Boundary	Boundary	Intermediate	Boundary	Intermediate	Boundary	Merge
22_SS																						Merge	Boundary	Boundary	Intermediate	Boundary	Boundary	Boundary	Boundary	Merge
23_SS																							Merge	Boundary	Boundary	Boundary	Boundary	Intermediate	Boundary	Merge
24_SS																								Merge	Boundary	Boundary	Boundary	Boundary	Intermediate	Merge
25_SS																									Merge	Boundary	Boundary	Intermediate	Boundary	Merge
26_SS																										Merge	Boundary	Boundary	Intermediate	Merge
27_SS																											Merge	Boundary	Intermediate	Merge
28_SS																												Merge	Boundary	Merge
29_SS																													Merge	Merge
30_SS																														Merge

### Sheet: SS_SQR9
	1	2	3	5	7	9	10	11	14	18	19	20	22	25	35	37	39	43	47	48	52	53	55	57	60	65	73	85	92	SQR9
1	Merge	Merge	Intermediate	Merge	Merge	Merge	Merge	Merge	Merge	Merge	Merge	Merge	Merge	Intermediate	Intermediate	Merge	Merge	Merge	Merge	Merge	Intermediate	Intermediate	Merge	Merge	Merge	Merge	Merge	Intermediate	Merge	Merge
2		Merge	Intermediate	Merge	Merge	Intermediate	Intermediate	Merge	Intermediate	Intermediate	Intermediate	Intermediate	Merge	Merge	Merge	Merge	Intermediate	Merge	Intermediate	Intermediate	Intermediate	Intermediate	Intermediate	Merge	Intermediate	Merge	Merge	Intermediate	Merge	Merge
3			Merge	Boundary	Merge	Merge	Merge	Intermediate	Merge	Intermediate	Merge	Merge	Intermediate	Merge	Boundary	Boundary	Merge	Boundary	Merge	Merge	Merge	Merge	Merge	Intermediate	Merge	Merge	Boundary	Merge	Intermediate	Boundary
5				Merge	Merge	Boundary	Boundary	Merge	Boundary	Intermediate	Boundary	Boundary	Merge	Intermediate	Merge	Merge	Boundary	Merge	Boundary	Boundary	Boundary	Boundary	Merge	Intermediate	Merge	Merge	Merge	Boundary	Merge	Merge
7					Merge	Intermediate	Merge	Intermediate	Merge	Merge	Merge	Intermediate	Merge	Intermediate	Merge	Merge	Merge	Merge	Merge	Intermediate	Intermediate	Merge	Merge	Merge	Merge	Merge	Merge	Merge	Merge	Merge
9						Merge	Merge	Intermediate	Merge	Merge	Merge	Merge	Intermediate	Merge	Boundary	Boundary	Merge	Boundary	Merge	Merge	Merge	Merge	Merge	Merge	Merge	Merge	Boundary	Merge	Intermediate	Boundary
10							Merge	Intermediate	Merge	Merge	Merge	Merge	Intermediate	Intermediate	Boundary	Boundary	Merge	Boundary	Merge	Merge	Merge	Merge	Intermediate	Intermediate	Intermediate	Merge	Boundary	Merge	Merge	Boundary
11								Merge	Merge	Merge	Intermediate	Merge	Merge	Boundary	Merge	Merge	Intermediate	Merge	Merge	Merge	Merge	Merge	Boundary	Boundary	Boundary	Merge	Intermediate	Merge	Merge	Merge
14									Merge	Merge	Merge	Merge	Merge	Merge	Boundary	Boundary	Merge	Boundary	Merge	Merge	Merge	Merge	Merge	Merge	Merge	Merge	Boundary	Merge	Merge	Boundary
18										Merge	Merge	Intermediate	Merge	Intermediate	Merge	Intermediate	Merge	Intermediate	Merge	Intermediate	Merge	Intermediate	Merge	Merge	Merge	Merge	Intermediate	Merge	Merge	Merge
19											Merge	Merge	Merge	Intermediate	Boundary	Boundary	Merge	Boundary	Merge	Merge	Merge	Merge	Merge	Intermediate	Merge	Merge	Boundary	Merge	Merge	Boundary
20												Merge	Merge	Merge	Boundary	Boundary	Merge	Boundary	Merge	Merge	Merge	Merge	Merge	Merge	Intermediate	Merge	Boundary	Merge	Intermediate	Boundary
22													Merge	Boundary	Merge	Merge	Merge	Merge	Merge	Merge	Merge	Intermediate	Merge	Merge	Merge	Merge	Merge	Intermediate	Merge	Merge
25														Merge	Intermediate	Intermediate	Intermediate	Intermediate	Intermediate	Intermediate	Intermediate	Intermediate	Boundary	Boundary	Boundary	Intermediate	Intermediate	Intermediate	Intermediate	Intermediate
35															Merge	Intermediate	Boundary	Intermediate	Boundary	Boundary	Boundary	Boundary	Merge	Merge	Merge	Merge	Merge	Boundary	Merge	Merge
37																Merge	Boundary	Merge	Boundary	Boundary	Boundary	Boundary	Intermediate	Merge	Intermediate	Merge	Intermediate	Boundary	Merge	Merge
39																	Merge	Boundary	Merge	Merge	Merge	Merge	Intermediate	Intermediate	Intermediate	Merge	Boundary	Merge	Merge	Boundary
43																		Merge	Boundary	Boundary	Boundary	Boundary	Intermediate	Intermediate	Merge	Merge	Intermediate	Boundary	Merge	Merge
47																			Merge	Merge	Merge	Merge	Merge	Merge	Merge	Merge	Boundary	Merge	Merge	Boundary
48																				Merge	Merge	Merge	Merge	Merge	Merge	Merge	Boundary	Merge	Intermediate	Boundary
52																					Merge	Merge	Intermediate	Merge	Merge	Intermediate	Boundary	Merge	Intermediate	Boundary
53																						Merge	Merge	Intermediate	Intermediate	Merge	Boundary	Merge	Intermediate	Boundary
55																							Merge	Merge	Merge	Merge	Merge	Intermediate	Merge	Intermediate
57																								Merge	Merge	Merge	Merge	Intermediate	Merge	Intermediate
60																									Merge	Merge	Merge	Intermediate	Merge	Intermediate
65																										Merge	Intermediate	Merge	Merge	Merge
73																											Merge	Boundary	Merge	Merge
85																												Merge	Intermediate	Boundary
92																													Merge	Merge
SQR9																														Merge
