## Supplemental Figure 4A_distance for "*Bacillus velezensis* SQR9 sways the rhizosphere community and its sociality toward cooperation and plant growth promotion"

### Sheet: 4A
	1	2	3	4	5	6	7	8	9	10	11	12	13	14	15	16	17	18	19	20	21	22	23	24	25	26	27	28	29	30
1	100	97.29	97.29	97.29	93.62	97.29	97.36	93.77	93.77	95.35	95.27	93.84	93.84	96.48	96.99	96.92	93.77	93.99	94.57	99.56	99.56	99.56	97.14	97.07	97.14	97.14	97.21	93.85	93.77	91.27
2	97.29	100	100	100	92.61	99.27	99.34	93.42	93.49	97.05	97.42	92.61	92.61	99.12	99.49	99.42	93.57	93.71	93.27	96.99	96.99	96.99	99.64	99.56	99.64	99.64	99.71	93.49	93.49	90.38
3	97.29	100	100	100	92.61	99.27	99.34	93.42	93.49	97.05	97.42	92.61	92.61	99.12	99.49	99.42	93.57	93.71	93.27	96.99	96.99	96.99	99.64	99.56	99.64	99.64	99.71	93.49	93.49	90.38
4	97.29	100	100	100	92.61	99.27	99.34	93.42	93.49	97.05	97.42	92.61	92.61	99.12	99.49	99.42	93.57	93.71	93.27	96.99	96.99	96.99	99.64	99.56	99.64	99.64	99.71	93.49	93.49	90.38
5	93.62	92.61	92.61	92.61	100	92.46	92.47	92.48	92.55	91.59	91.95	95.19	95.19	92.4	92.76	92.68	92.7	92.91	95.4	93.62	93.62	93.62	92.76	92.68	92.76	92.76	92.83	92.55	92.55	91.14
6	97.29	99.27	99.27	99.27	92.46	100	99.78	93.71	93.78	97.12	97.49	92.67	92.67	98.83	99.2	99.12	93.86	93.86	93.55	96.99	96.99	96.99	99.2	99.12	99.2	99.2	99.12	93.78	93.78	90.37
7	97.36	99.34	99.34	99.34	92.47	99.78	100	93.71	93.79	97.12	97.49	92.68	92.68	98.91	99.27	99.34	93.86	93.86	93.56	97.21	97.21	97.21	99.27	99.34	99.27	99.27	99.2	93.79	93.79	90.38
8	93.77	93.42	93.42	93.42	92.48	93.71	93.71	100	99.78	92.7	92.69	93.94	93.94	92.84	93.42	93.35	99.34	99.12	93.57	93.7	93.7	93.77	93.49	93.42	93.49	93.49	93.42	99.93	99.78	91.72
9	93.77	93.49	93.49	93.49	92.55	93.78	93.79	99.78	100	92.77	92.77	94.01	94.01	92.91	93.49	93.42	99.56	99.34	93.49	93.7	93.7	93.77	93.57	93.49	93.57	93.57	93.49	99.85	100	91.87
10	95.35	97.05	97.05	97.05	91.59	97.12	97.12	92.7	92.77	100	96.9	91.73	91.73	96.53	97.12	97.05	92.85	92.99	92.47	95.06	95.06	95.06	97.12	97.05	97.12	97.12	97.2	92.77	92.77	90.1
11	95.27	97.42	97.42	97.42	91.95	97.49	97.49	92.69	92.77	96.9	100	91.8	91.8	96.9	97.49	97.42	92.84	92.99	92.83	94.98	94.98	94.98	97.49	97.42	97.49	97.49	97.56	92.77	92.77	89.73
12	93.84	92.61	92.61	92.61	95.19	92.67	92.68	93.94	94.01	91.73	91.8	100	100	92.17	92.68	92.61	94.16	94.3	95.55	93.69	93.69	93.69	92.83	92.75	92.83	92.83	92.75	93.86	94.01	92.17
13	93.84	92.61	92.61	92.61	95.19	92.67	92.68	93.94	94.01	91.73	91.8	100	100	92.17	92.68	92.61	94.16	94.3	95.55	93.69	93.69	93.69	92.83	92.75	92.83	92.83	92.75	93.86	94.01	92.17
14	96.48	99.12	99.12	99.12	92.4	98.83	98.91	92.84	92.91	96.53	96.9	92.17	92.17	100	99.49	99.42	92.99	92.99	92.98	96.19	96.19	96.19	99.34	99.27	99.34	99.34	99.27	92.91	92.91	89.95
15	96.99	99.49	99.49	99.49	92.76	99.2	99.27	93.42	93.49	97.12	97.49	92.68	92.68	99.49	100	99.93	93.57	93.57	93.48	96.7	96.7	96.7	99.85	99.78	99.85	99.85	99.78	93.49	93.49	90.46
16	96.92	99.42	99.42	99.42	92.68	99.12	99.34	93.35	93.42	97.05	97.42	92.61	92.61	99.42	99.93	100	93.49	93.49	93.41	96.77	96.77	96.77	99.78	99.85	99.78	99.78	99.71	93.42	93.42	90.38
17	93.77	93.57	93.57	93.57	92.7	93.86	93.86	99.34	99.56	92.85	92.84	94.16	94.16	92.99	93.57	93.49	100	99.64	93.42	93.7	93.7	93.77	93.64	93.57	93.64	93.64	93.57	99.42	99.56	92.01
18	93.99	93.71	93.71	93.71	92.91	93.86	93.86	99.12	99.34	92.99	92.99	94.3	94.3	92.99	93.57	93.49	99.64	100	93.2	93.92	93.92	93.99	93.64	93.57	93.64	93.64	93.71	99.2	99.34	92.38
19	94.57	93.27	93.27	93.27	95.4	93.55	93.56	93.57	93.49	92.47	92.83	95.55	95.55	92.98	93.48	93.41	93.42	93.2	100	94.72	94.72	94.72	93.56	93.48	93.56	93.56	93.48	93.64	93.49	91.65
20	99.56	96.99	96.99	96.99	93.62	96.99	97.21	93.7	93.7	95.06	94.98	93.69	93.69	96.19	96.7	96.77	93.7	93.92	94.72	100	100	99.85	96.85	96.92	96.85	96.85	96.92	93.77	93.7	91.12
21	99.56	96.99	96.99	96.99	93.62	96.99	97.21	93.7	93.7	95.06	94.98	93.69	93.69	96.19	96.7	96.77	93.7	93.92	94.72	100	100	99.85	96.85	96.92	96.85	96.85	96.92	93.77	93.7	91.12
22	99.56	96.99	96.99	96.99	93.62	96.99	97.21	93.77	93.77	95.06	94.98	93.69	93.69	96.19	96.7	96.77	93.77	93.99	94.72	99.85	99.85	100	96.85	96.92	96.85	96.85	96.92	93.85	93.77	91.05
23	97.14	99.64	99.64	99.64	92.76	99.2	99.27	93.49	93.57	97.12	97.49	92.83	92.83	99.34	99.85	99.78	93.64	93.64	93.56	96.85	96.85	96.85	100	99.93	100	100	99.93	93.57	93.57	90.53
24	97.07	99.56	99.56	99.56	92.68	99.12	99.34	93.42	93.49	97.05	97.42	92.75	92.75	99.27	99.78	99.85	93.57	93.57	93.48	96.92	96.92	96.92	99.93	100	99.93	99.93	99.85	93.49	93.49	90.46
25	97.14	99.64	99.64	99.64	92.76	99.2	99.27	93.49	93.57	97.12	97.49	92.83	92.83	99.34	99.85	99.78	93.64	93.64	93.56	96.85	96.85	96.85	100	99.93	100	100	99.93	93.57	93.57	90.53
26	97.14	99.64	99.64	99.64	92.76	99.2	99.27	93.49	93.57	97.12	97.49	92.83	92.83	99.34	99.85	99.78	93.64	93.64	93.56	96.85	96.85	96.85	100	99.93	100	100	99.93	93.57	93.57	90.53
27	97.21	99.71	99.71	99.71	92.83	99.12	99.2	93.42	93.49	97.2	97.56	92.75	92.75	99.27	99.78	99.71	93.57	93.71	93.48	96.92	96.92	96.92	99.93	99.85	99.93	99.93	100	93.49	93.49	90.6
28	93.85	93.49	93.49	93.49	92.55	93.78	93.79	99.93	99.85	92.77	92.77	93.86	93.86	92.91	93.49	93.42	99.42	99.2	93.64	93.77	93.77	93.85	93.57	93.49	93.57	93.57	93.49	100	99.85	91.79
29	93.77	93.49	93.49	93.49	92.55	93.78	93.79	99.78	100	92.77	92.77	94.01	94.01	92.91	93.49	93.42	99.56	99.34	93.49	93.7	93.7	93.77	93.57	93.49	93.57	93.57	93.49	99.85	100	91.87
30	91.27	90.38	90.38	90.38	91.14	90.37	90.38	91.72	91.87	90.1	89.73	92.17	92.17	89.95	90.46	90.38	92.01	92.38	91.65	91.12	91.12	91.05	90.53	90.46	90.53	90.53	90.6	91.79	91.87	100
