## Supplemental Figure 4C_distance for "*Bacillus velezensis* SQR9 sways the rhizosphere community and its sociality toward cooperation and plant growth promotion"

### Sheet: 4C
	1	2	3	5	7	9	10	11	14	18	19	20	22	25	35	37	39	43	47	48	52	53	55	57	60	65	73	85	92	SQR9
1	100	90.97	91.34	90.74	100	91.34	91.18	87.06	91.41	99.78	91.34	91.34	87.38	87.13	90.74	91.33	91.34	91.34	90.96	91.34	90.96	90.96	87.45	87.45	87.38	100	90.74	90.96	99.63	90.44
2	90.97	100	96.04	98.24	90.97	96.04	95.89	86.75	96.11	90.74	96.04	96.04	86.26	86.38	98.24	96.11	96.04	96.26	95.66	96.04	95.66	95.66	86.04	86.11	86.26	90.97	98.24	95.66	90.6	97.94
3	91.34	96.04	100	96.99	91.34	100	99.78	86.37	99.93	91.18	100	100	87.06	87.62	96.99	99.27	100	99.49	99.56	100	99.56	99.56	86.99	86.91	87.06	91.34	96.99	99.56	91.04	96.76
5	90.74	98.24	96.99	100	90.74	96.99	96.84	86.89	97.06	90.51	96.99	96.99	86.54	86.29	100	97.06	96.99	97.21	96.62	96.99	96.62	96.62	86.47	86.4	86.54	90.74	100	96.62	90.37	99.71
7	100	90.97	91.34	90.74	100	91.34	91.18	87.06	91.41	99.78	91.34	91.34	87.38	87.13	90.74	91.33	91.34	91.34	90.96	91.34	90.96	90.96	87.45	87.45	87.38	100	90.74	90.96	99.63	90.44
9	91.34	96.04	100	96.99	91.34	100	99.78	86.37	99.93	91.18	100	100	87.06	87.62	96.99	99.27	100	99.49	99.56	100	99.56	99.56	86.99	86.91	87.06	91.34	96.99	99.56	91.04	96.76
10	91.18	95.89	99.78	96.84	91.18	99.78	100	86.65	99.71	91.25	99.78	99.78	86.98	87.46	96.84	99.49	99.78	99.27	99.85	99.78	99.85	99.85	86.9	86.83	86.98	91.18	96.84	99.85	91.1	96.84
11	87.06	86.75	86.37	86.89	87.06	86.37	86.65	100	86.29	87.27	86.37	86.37	84.78	86.22	86.89	86.43	86.37	86.22	86.8	86.37	86.8	86.87	84.63	84.63	84.78	87.06	86.89	86.87	87.34	87.18
14	91.41	96.11	99.93	97.06	91.41	99.93	99.71	86.29	100	91.26	99.93	99.93	86.99	87.69	97.06	99.19	99.93	99.41	99.49	99.93	99.49	99.49	86.91	86.84	86.99	91.41	97.06	99.49	91.11	96.84
18	99.78	90.74	91.18	90.51	99.78	91.18	91.25	87.27	91.26	100	91.18	91.18	87.22	87.05	90.51	91.32	91.18	91.18	91.18	91.18	91.18	91.18	87.3	87.3	87.22	99.78	90.51	91.18	99.93	90.73
19	91.34	96.04	100	96.99	91.34	100	99.78	86.37	99.93	91.18	100	100	87.06	87.62	96.99	99.27	100	99.49	99.56	100	99.56	99.56	86.99	86.91	87.06	91.34	96.99	99.56	91.04	96.76
20	91.34	96.04	100	96.99	91.34	100	99.78	86.37	99.93	91.18	100	100	87.06	87.62	96.99	99.27	100	99.49	99.56	100	99.56	99.56	86.99	86.91	87.06	91.34	96.99	99.56	91.04	96.76
22	87.38	86.26	87.06	86.54	87.38	87.06	86.98	84.78	86.99	87.22	87.06	87.06	100	92.74	86.54	87.12	87.06	87.06	86.75	87.06	86.75	86.75	99.63	99.71	100	87.38	86.54	86.75	87.08	86.31
25	87.13	86.38	87.62	86.29	87.13	87.62	87.46	86.22	87.69	87.05	87.62	87.62	92.74	100	86.29	87.46	87.62	87.47	87.24	87.62	87.24	87.24	92.44	92.52	92.74	87.13	86.29	87.24	86.9	86.14
35	90.74	98.24	96.99	100	90.74	96.99	96.84	86.89	97.06	90.51	96.99	96.99	86.54	86.29	100	97.06	96.99	97.21	96.62	96.99	96.62	96.62	86.47	86.4	86.54	90.74	100	96.62	90.37	99.71
37	91.33	96.11	99.27	97.06	91.33	99.27	99.49	86.43	99.19	91.32	99.27	99.27	87.12	87.46	97.06	100	99.27	99.63	99.26	99.27	99.26	99.26	87.05	86.98	87.12	91.33	97.06	99.26	91.18	96.98
39	91.34	96.04	100	96.99	91.34	100	99.78	86.37	99.93	91.18	100	100	87.06	87.62	96.99	99.27	100	99.49	99.56	100	99.56	99.56	86.99	86.91	87.06	91.34	96.99	99.56	91.04	96.76
43	91.34	96.26	99.49	97.21	91.34	99.49	99.27	86.22	99.41	91.18	99.49	99.49	87.06	87.47	97.21	99.63	99.49	100	99.04	99.49	99.04	99.04	86.99	86.91	87.06	91.34	97.21	99.04	91.04	96.99
47	90.96	95.66	99.56	96.62	90.96	99.56	99.85	86.8	99.49	91.18	99.56	99.56	86.75	87.24	96.62	99.26	99.56	99.04	100	99.56	100	100	86.68	86.61	86.75	90.96	96.62	100	91.26	96.91
48	91.34	96.04	100	96.99	91.34	100	99.78	86.37	99.93	91.18	100	100	87.06	87.62	96.99	99.27	100	99.49	99.56	100	99.56	99.56	86.99	86.91	87.06	91.34	96.99	99.56	91.04	96.76
52	90.96	95.66	99.56	96.62	90.96	99.56	99.85	86.8	99.49	91.18	99.56	99.56	86.75	87.24	96.62	99.26	99.56	99.04	100	99.56	100	100	86.68	86.61	86.75	90.96	96.62	100	91.25	96.91
53	90.96	95.66	99.56	96.62	90.96	99.56	99.85	86.87	99.49	91.18	99.56	99.56	86.75	87.24	96.62	99.26	99.56	99.04	100	99.56	100	100	86.68	86.61	86.75	90.96	96.62	100	91.25	96.91
55	87.45	86.04	86.99	86.47	87.45	86.99	86.9	84.63	86.91	87.3	86.99	86.99	99.63	92.44	86.47	87.05	86.99	86.99	86.68	86.99	86.68	86.68	100	99.93	99.63	87.45	86.47	86.68	87.15	86.24
57	87.45	86.11	86.91	86.4	87.45	86.91	86.83	84.63	86.84	87.3	86.91	86.91	99.71	92.52	86.4	86.98	86.91	86.91	86.61	86.91	86.61	86.61	99.93	100	99.71	87.45	86.4	86.61	87.15	86.17
60	87.38	86.26	87.06	86.54	87.38	87.06	86.98	84.78	86.99	87.22	87.06	87.06	100	92.74	86.54	87.12	87.06	87.06	86.75	87.06	86.75	86.75	99.63	99.71	100	87.38	86.54	86.75	87.08	86.31
65	100	90.97	91.34	90.74	100	91.34	91.18	87.06	91.41	99.78	91.34	91.34	87.38	87.13	90.74	91.33	91.34	91.34	90.96	91.34	90.96	90.96	87.45	87.45	87.38	100	90.74	90.96	99.63	90.44
73	90.74	98.24	96.99	100	90.74	96.99	96.84	86.89	97.06	90.51	96.99	96.99	86.54	86.29	100	97.06	96.99	97.21	96.62	96.99	96.62	96.62	86.47	86.4	86.54	90.74	100	96.62	90.37	99.71
85	90.96	95.66	99.56	96.62	90.96	99.56	99.85	86.87	99.49	91.18	99.56	99.56	86.75	87.24	96.62	99.26	99.56	99.04	100	99.56	100	100	86.68	86.61	86.75	90.96	96.62	100	91.25	96.91
92	99.63	90.6	91.04	90.37	99.63	91.04	91.1	87.34	91.11	99.93	91.04	91.04	87.08	86.9	90.37	91.18	91.04	91.04	91.26	91.04	91.25	91.25	87.15	87.15	87.08	99.63	90.37	91.25	100	90.73
SQR9	90.44	97.94	96.76	99.71	90.44	96.76	96.84	87.18	96.84	90.73	96.76	96.76	86.31	86.14	99.71	96.98	96.76	96.99	96.91	96.76	96.91	96.91	86.24	86.17	86.31	90.44	99.71	96.91	90.73	100
